# Langerhans cells immunocompetency is critical for IDO1-dependent ability to induce tolerogenic T cells

**DOI:** 10.1101/2019.12.20.884130

**Authors:** James Davies, Sofia Sirvent, Andres F. Vallejo, Kalum Clayton, Gemma Porter, Patrick Stumpf, Jonathan West, Michael Ardern-Jones, Harinder Singh, Ben MacArthur, Marta E Polak

## Abstract

Human epidermal Langerhans cells (LCs) can coordinate both immunogenic and tolerogenic immune responses, creating an attractive opportunity for immunomodulation strategies. To investigate transcriptional determinants of human primary LC tolerance we applied single cells RNA-sequencing combined with transcriptional network modelling and functional analysis. Unsupervised clustering of single cell transcriptomes revealed that steady-state LCs exist in immature and immunocompetent states, and become fully immunocompetent on migration. Interestingly, LC migration, which has been shown to result in upregulation of the transcription factor IRF4, led in parallel to increased expression of a tolerogenic gene module including *IDO1*, *LGALS1*, *LAMTOR1* and *IL10RA,* which translated to efficient induction of regulatory T cells in co-culture assays by immunocompetent LCs. Using protein expression analysis and perturbation with inhibitors, we confirmed the role of IDO1 as a mediator of LC tolerogenic responses induced during LC migration. Computational analysis of regulons and Partial Information Decomposition analyses identified *IRF4* as a key driver for LC tolerogenic programmes. The predicted IRF4-regulated genes were confirmed by analysis of CRISPR-Cas9 edited LCs. These findings suggest that efficient priming of tolerogenic responses by LCs requires upregulation of a migration-coupled maturation program which is superimposed with a tolerance-inducing genomic module.
