## Supplementary Table 1 for "Langerhans cells immunocompetency is critical for IDO1-dependent ability to induce tolerogenic T cells"

Tol_iMoDC FC>1 compared to MoDC (GSE52894)	Tryp LC FC>1 compared to MoDC (GSE23618)		Tol_iMoDC FC>1 compared to MoDC (GSE52894)														Tryp LC FC>1 compared to MoDC (GSE23618)
CD14	B2M			ID	Name	Source	pValue	FDR B&H	FDR B&Y	Bonferroni	Genes from Input	Genes in Annotation		-LOG10(FDR BH)				ID	Name	Source	pValue	FDR B&H	FDR B&Y	Bonferroni	Genes from Input	Genes in Annotation		-LOG10(FDR BH)
CD14	MYL6B		1	GO:0006954	inflammatory response		2.08E-14	9.25E-11	8.31E-10	9.25E-11	32	806		10.03385827			1	GO:0034097	response to cytokine		3.51E-12	1.05E-08	8.98E-08	1.05E-08	26	1287		7.980053318
CAMP	TXN2		2	GO:0001775	cell activation		1.18E-13	2.62E-10	2.35E-09	5.24E-10	43	1559		9.582030358			2	GO:0071345	cellular response to cytokine stimulus		2.00E-10	2.98E-07	2.56E-06	5.96E-07	23	1188		6.525929497
CA2	PGAM1		3	GO:0071621	granulocyte chemotaxis		2.30E-13	3.02E-10	2.71E-09	1.03E-09	15	138		9.520712684			3	GO:0019221	cytokine-mediated signaling pathway		3.51E-09	3.50E-06	3.00E-05	1.05E-05	18	814		5.456428576
CYP24A1	FSCN1		4	GO:0030593	neutrophil chemotaxis		2.71E-13	3.02E-10	2.71E-09	1.21E-09	14	114		9.520712684			4	GO:0002252	immune effector process		1.03E-08	7.68E-06	6.59E-05	3.07E-05	22	1332		5.114808459
CCL8	TMSB4Y		5	GO:0042327	positive regulation of phosphorylation		1.57E-12	1.40E-09	1.26E-08	7.00E-09	36	1197		8.853871964			5	GO:0019883	antigen processing and presentation of endogenous antigen		2.46E-08	1.34E-05	1.15E-04	7.35E-05	5	22		4.871600731
CA2	HLA-B		6	GO:0006952	defense response		2.22E-12	1.42E-09	1.28E-08	9.89E-09	45	1850		8.847405922			6	GO:0002428	antigen processing and presentation of peptide antigen via MHC class Ib		3.16E-08	1.34E-05	1.15E-04	9.45E-05	4	9		4.871600731
HBEGF	RPL36		7	GO:0009607	response to biotic stimulus		2.49E-12	1.42E-09	1.28E-08	1.11E-08	42	1633		8.847405922			7	GO:0002480	antigen processing and presentation of exogenous peptide antigen via MHC class I, TAP-independent		3.16E-08	1.34E-05	1.15E-04	9.45E-05	4	9		4.871600731
MT1A	ACTG1		8	GO:0097530	granulocyte migration		2.69E-12	1.42E-09	1.28E-08	1.20E-08	15	163		8.847405922			8	GO:0001775	cell activation		3.60E-08	1.34E-05	1.15E-04	1.08E-04	23	1559		4.871600731
TGM2	PABPC1L		9	GO:1990266	neutrophil migration		2.87E-12	1.42E-09	1.28E-08	1.28E-08	14	135		8.847405922			9	GO:0002478	antigen processing and presentation of exogenous peptide antigen		4.30E-08	1.43E-05	1.22E-04	1.28E-04	9	177		4.845576027
MT2A	MT-ND4L		10	GO:0098542	defense response to other organism		5.51E-12	2.12E-09	1.91E-08	2.45E-08	36	1250		8.672845488			10	GO:0019884	antigen processing and presentation of exogenous antigen		6.01E-08	1.79E-05	1.54E-04	1.79E-04	9	184		4.746177561
ALOX5	DUSP5		11	GO:1902533	positive regulation of intracellular signal transduction		5.62E-12	2.12E-09	1.91E-08	2.50E-08	34	1119		8.672845488			11	GO:0071346	cellular response to interferon-gamma		7.56E-08	2.05E-05	1.76E-04	2.26E-04	9	189		4.687611051
FBP1	TUBA1B		12	GO:0051707	response to other organism		5.96E-12	2.12E-09	1.91E-08	2.65E-08	41	1604		8.672845488			12	GO:0060333	interferon-gamma-mediated signaling pathway		9.46E-08	2.17E-05	1.86E-04	2.82E-04	7	92		4.663140179
DYSF	CD74		13	GO:0043207	response to external biotic stimulus		6.20E-12	2.12E-09	1.91E-08	2.76E-08	41	1606		8.672845488			13	GO:0048002	antigen processing and presentation of peptide antigen		9.46E-08	2.17E-05	1.86E-04	2.82E-04	9	194		4.663140179
SHE	GSTP1		14	GO:0032101	regulation of response to external stimulus		8.52E-12	2.71E-09	2.44E-08	3.80E-08	35	1202		8.566870482			14	GO:0034341	response to interferon-gamma		1.71E-07	3.65E-05	3.14E-04	5.12E-04	9	208		4.437231457
LPL	SYNJ1		15	GO:0010562	positive regulation of phosphorus metabolic process		1.02E-11	2.83E-09	2.54E-08	4.53E-08	36	1277		8.548060131			15	GO:0002483	antigen processing and presentation of endogenous peptide antigen		3.36E-07	6.28E-05	5.39E-04	1.00E-03	4	15		4.202247871
CLDN23	NUBP1		16	GO:0045937	positive regulation of phosphate metabolic process		1.02E-11	2.83E-09	2.54E-08	4.53E-08	36	1277		8.548060131			16	GO:0019885	antigen processing and presentation of endogenous peptide antigen via MHC class I		3.36E-07	6.28E-05	5.39E-04	1.00E-03	4	15		4.202247871
LILRB4	CFL1		17	GO:0034097	response to cytokine		1.27E-11	3.33E-09	2.99E-08	5.66E-08	36	1287		8.477686205			17	GO:0002475	antigen processing and presentation via MHC class Ib		4.47E-07	7.83E-05	6.71E-04	1.34E-03	4	16		4.106460156
AQP9	LGALS1		18	GO:0045087	innate immune response		2.17E-11	5.38E-09	4.83E-08	9.69E-08	32	1045		8.269056307			18	GO:0019882	antigen processing and presentation		4.80E-07	7.83E-05	6.71E-04	1.43E-03	9	235		4.106460156
MYC	MARCKSL1		19	GO:0045321	leukocyte activation		2.40E-11	5.63E-09	5.06E-08	1.07E-07	37	1386		8.249337354			19	GO:0045321	leukocyte activation		4.98E-07	7.83E-05	6.71E-04	1.49E-03	20	1386		4.106460156
MT1G	TYMS		20	GO:0050900	leukocyte migration		2.87E-11	6.10E-09	5.48E-08	1.28E-07	23	534		8.214598975			20	GO:0002443	leukocyte mediated immunity		7.50E-07	1.12E-04	9.60E-04	2.24E-03	16	918		3.951169913
CD300LF	ANXA6		21	GO:0071345	cellular response to cytokine stimulus		2.88E-11	6.10E-09	5.48E-08	1.28E-07	34	1188		8.214598975			21	GO:0042590	antigen processing and presentation of exogenous peptide antigen via MHC class I		8.93E-07	1.27E-04	1.09E-03	2.67E-03	6	80		3.896538378
PFKFB4	MALAT1		22	GO:0097529	myeloid leukocyte migration		4.85E-11	9.82E-09	8.81E-08	2.16E-07	16	235		8.008021209			22	GO:0030036	actin cytoskeleton organization		1.08E-06	1.43E-04	1.23E-03	3.22E-03	14	717		3.845271793
MYC	BIRC3		23	GO:1901701	cellular response to oxygen-containing compound		7.62E-11	1.48E-08	1.33E-07	3.40E-07	35	1301		7.830913643			23	GO:0030029	actin filament-based process		1.10E-06	1.43E-04	1.23E-03	3.29E-03	15	829		3.845271793
LOC728835	S100A9		24	GO:0030595	leukocyte chemotaxis		7.99E-11	1.48E-08	1.33E-07	3.56E-07	16	243		7.828566099			24	GO:0045055	regulated exocytosis		1.24E-06	1.54E-04	1.32E-03	3.70E-03	15	837		3.811634074
ST6GAL1	MARK2		25	GO:0080134	regulation of response to stress		8.80E-11	1.57E-08	1.41E-07	3.92E-07	40	1672		7.804653942			25	GO:0044419	interspecies interaction between organisms		1.35E-06	1.58E-04	1.36E-03	4.03E-03	16	960		3.80106813
NINJ1	PEAK1		26	GO:0060326	cell chemotaxis		1.00E-10	1.71E-08	1.54E-07	4.45E-07	18	328		7.766242637			26	GO:0002366	leukocyte activation involved in immune response		1.38E-06	1.58E-04	1.36E-03	4.11E-03	14	732		3.80106813
C13ORF15	GSN		27	GO:0055065	metal ion homeostasis		1.19E-10	1.97E-08	1.77E-07	5.31E-07	26	741		7.70619564			27	GO:0002263	cell activation involved in immune response		1.47E-06	1.62E-04	1.39E-03	4.38E-03	14	736		3.789413975
NCF1C	VIM-AS1		28	GO:0002252	immune effector process		1.45E-10	2.30E-08	2.07E-07	6.45E-07	35	1332		7.637894681			28	GO:0016032	viral process		1.57E-06	1.67E-04	1.44E-03	4.68E-03	15	853		3.776504059
TNFRSF21	TUBA1C		29	GO:0001816	cytokine production		1.75E-10	2.61E-08	2.34E-07	7.78E-07	28	875		7.584192272			29	GO:0007010	cytoskeleton organization		2.12E-06	2.18E-04	1.87E-03	6.33E-03	21	1663		3.661145254
CCL4L2	FTL		30	GO:0019221	cytokine-mediated signaling pathway		1.75E-10	2.61E-08	2.34E-07	7.81E-07	27	814		7.584192272			30	GO:0002486	antigen processing and presentation of endogenous peptide antigen via MHC class I via ER pathway, TAP-independent		2.25E-06	2.24E-04	1.92E-03	6.71E-03	3	7		3.650139918
PPA1	TBC1D5		31	GO:0001934	positive regulation of protein phosphorylation		2.01E-10	2.89E-08	2.60E-07	8.96E-07	32	1140		7.539102157			31	GO:0002711	positive regulation of T cell mediated immunity		2.43E-06	2.34E-04	2.01E-03	7.26E-03	5	53		3.630413109
TSPAN3	LAMP3		32	GO:0055080	cation homeostasis		2.36E-10	3.29E-08	2.95E-07	1.05E-06	27	825		7.483068191			32	GO:0002684	positive regulation of immune system process		2.64E-06	2.47E-04	2.12E-03	7.89E-03	18	1268		3.608183076
LOC731486	OAZ2		33	GO:0009967	positive regulation of signal transduction		3.17E-10	4.28E-08	3.84E-07	1.41E-06	41	1823		7.36875922			33	GO:0002474	antigen processing and presentation of peptide antigen via MHC class I		3.13E-06	2.83E-04	2.43E-03	9.35E-03	6	99		3.547753425
SOD2	RPN1		34	GO:0098771	inorganic ion homeostasis		3.34E-10	4.37E-08	3.92E-07	1.49E-06	27	838		7.359617955			34	GO:0044403	symbiotic process		3.52E-06	2.97E-04	2.54E-03	1.05E-02	15	911		3.527975302
FCGR2B	KLF6		35	GO:1901700	response to oxygen-containing compound		4.13E-10	5.23E-08	4.70E-07	1.84E-06	41	1839		7.281249265			35	GO:0002476	antigen processing and presentation of endogenous peptide antigen via MHC class Ib		3.59E-06	2.97E-04	2.54E-03	1.07E-02	3	8		3.527975302
SPP1	ACTB		36	GO:0050663	cytokine secretion		4.23E-10	5.23E-08	4.70E-07	1.88E-06	16	272		7.281249265			36	GO:0002484	antigen processing and presentation of endogenous peptide antigen via MHC class I via ER pathway		3.59E-06	2.97E-04	2.54E-03	1.07E-02	3	8		3.527975302
IRF8	HLA-DRA		37	GO:0002443	leukocyte mediated immunity		5.18E-10	6.24E-08	5.61E-07	2.31E-06	28	918		7.204676236			37	GO:0002274	myeloid leukocyte activation		3.67E-06	2.97E-04	2.54E-03	1.10E-02	13	684		3.527975302
ACSL1	HLA-C		38	GO:0042325	regulation of phosphorylation		5.80E-10	6.79E-08	6.10E-07	2.58E-06	40	1781		7.167874457			38	GO:0050778	positive regulation of immune response		5.02E-06	3.94E-04	3.38E-03	1.50E-02	15	938		3.404173223
ASAP2	EIF4G2		39	GO:0002683	negative regulation of immune system process		6.07E-10	6.93E-08	6.22E-07	2.70E-06	21	515		7.159329439			39	GO:0001916	positive regulation of T cell mediated cytotoxicity		5.60E-06	4.22E-04	3.62E-03	1.67E-02	4	29		3.375099398
CEBPB	RPS27L		40	GO:0048878	chemical homeostasis		6.24E-10	6.95E-08	6.24E-07	2.78E-06	34	1334		7.15832775			40	GO:0002682	regulation of immune system process		5.98E-06	4.22E-04	3.62E-03	1.79E-02	21	1776		3.375099398
CCL22	ENO1		41	GO:0019725	cellular homeostasis		1.25E-09	1.34E-07	1.20E-06	5.56E-06	30	1088		6.873543887			41	GO:0006887	exocytosis		6.08E-06	4.22E-04	3.62E-03	1.81E-02	15	953		3.375099398
CCL3L3	RPS19BP1		42	GO:0009617	response to bacterium		1.26E-09	1.34E-07	1.20E-06	5.62E-06	25	766		6.873543887			42	GO:0099500	vesicle fusion to plasma membrane		6.08E-06	4.22E-04	3.62E-03	1.81E-02	15	953		3.375099398
FAM89B	SAT2		43	GO:0002682	regulation of immune system process		1.92E-09	1.98E-07	1.78E-06	8.57E-06	39	1776		6.702458332			43	GO:0140029	exocytic process		6.08E-06	4.22E-04	3.62E-03	1.81E-02	15	953		3.375099398
MS4A4A	RAN		44	GO:0050801	ion homeostasis		1.96E-09	1.98E-07	1.78E-06	8.73E-06	27	909		6.702458332			44	GO:0009141	nucleoside triphosphate metabolic process		6.21E-06	4.22E-04	3.62E-03	1.86E-02	8	241		3.375099398
CNIH4	HLA-A		45	GO:0001932	regulation of protein phosphorylation		2.10E-09	2.08E-07	1.87E-06	9.36E-06	37	1625		6.68172792			45	GO:0043067	regulation of programmed cell death		8.10E-06	5.38E-04	4.61E-03	2.42E-02	21	1811		3.269621531
ALDH2	RPS28		46	GO:0001817	regulation of cytokine production		2.30E-09	2.23E-07	2.00E-06	1.03E-05	25	789		6.651889932			46	GO:0034329	cell junction assembly		9.12E-06	5.92E-04	5.08E-03	2.72E-02	8	254		3.22775166
ACVR1B	DPYSL2		47	GO:0051247	positive regulation of protein metabolic process		2.89E-09	2.74E-07	2.46E-06	1.29E-05	40	1882		6.562566556			47	GO:0002821	positive regulation of adaptive immune response		1.00E-05	6.35E-04	5.45E-03	2.99E-02	6	121		3.19695279
PRNP	GPX4		48	GO:0002444	myeloid leukocyte mediated immunity		3.48E-09	3.23E-07	2.90E-06	1.55E-05	21	568		6.490663042			48	GO:0006906	vesicle fusion		1.12E-05	6.85E-04	5.88E-03	3.34E-02	15	1003		3.1640559
DDEF2	TPT1.AS1		49	GO:0002274	myeloid leukocyte activation		3.56E-09	3.23E-07	2.90E-06	1.58E-05	23	684		6.490394295			49	GO:0006952	defense response		1.13E-05	6.85E-04	5.88E-03	3.36E-02	21	1850		3.1640559
MAP3K4	CTD.2319I12.1		50	GO:0016477	cell migration		5.00E-09	4.45E-07	4.00E-06	2.23E-05	38	1757		6.351249787			50	GO:0090174	organelle membrane fusion		1.20E-05	7.18E-04	6.16E-03	3.59E-02	15	1009		3.143936047
SERPINB6	ACTN4		51	GO:0010035	response to inorganic substance		5.11E-09	4.46E-07	4.01E-06	2.28E-05	22	638		6.350470434			51	GO:0070613	regulation of protein processing		1.28E-05	7.40E-04	6.35E-03	3.81E-02	5	74		3.13076828
MAPK13	RABAC1		52	GO:0050707	regulation of cytokine secretion		5.22E-09	4.47E-07	4.01E-06	2.32E-05	14	237		6.349692477			52	GO:0043299	leukocyte degranulation		1.29E-05	7.40E-04	6.35E-03	3.85E-02	11	546		3.13076828
DRAM1	CTSZ		53	GO:0031401	positive regulation of protein modification process		5.66E-09	4.76E-07	4.27E-06	2.52E-05	33	1379		6.322758154			53	GO:0002479	antigen processing and presentation of exogenous peptide antigen via MHC class I, TAP-dependent		1.36E-05	7.65E-04	6.56E-03	4.07E-02	5	75		3.11662251
SLC39A8	RPLP2		54	GO:0048870	cell motility		6.11E-09	4.95E-07	4.45E-06	2.72E-05	40	1932		6.305219364			54	GO:0097237	cellular response to toxic substance		1.38E-05	7.65E-04	6.56E-03	4.13E-02	8	269		3.11662251
CCL4L1	GLS		55	GO:0051674	localization of cell		6.11E-09	4.95E-07	4.45E-06	2.72E-05	40	1932		6.305219364			55	GO:1903317	regulation of protein maturation		1.46E-05	7.90E-04	6.78E-03	4.34E-02	5	76		3.102427886
CCL26	SAP130		56	GO:0032270	positive regulation of cellular protein metabolic process		6.51E-09	5.18E-07	4.65E-06	2.90E-05	38	1774		6.286005732			56	GO:0001914	regulation of T cell mediated cytotoxicity		1.52E-05	8.08E-04	6.93E-03	4.54E-02	4	37		3.09280369
SIGLEC12	GRINA		57	GO:0030155	regulation of cell adhesion		8.20E-09	6.41E-07	5.75E-06	3.65E-05	24	777		6.193480866			57	GO:0002275	myeloid cell activation involved in immune response		1.55E-05	8.08E-04	6.93E-03	4.63E-02	11	557		3.09280369
ALDH1A2	TAOK2		58	GO:0006875	cellular metal ion homeostasis		8.93E-09	6.86E-07	6.16E-06	3.98E-05	22	658		6.163612581			58	GO:0048284	organelle fusion		1.57E-05	8.08E-04	6.93E-03	4.68E-02	15	1032		3.09280369
SPP1	LCP1		59	GO:0010942	positive regulation of cell death		9.11E-09	6.88E-07	6.17E-06	4.06E-05	25	845		6.162727297			59	GO:1902396	protein localization to bicellular tight junction		1.64E-05	8.30E-04	7.12E-03	4.91E-02	2	2		3.080764962
THBD	MT-ND3		60	GO:0002366	leukocyte activation involved in immune response		1.27E-08	9.40E-07	8.44E-06	5.64E-05	23	732		6.026825947			60	GO:0050776	regulation of immune response		1.67E-05	8.30E-04	7.12E-03	4.98E-02	16	1170		3.080764962
PIK3AP1	IDO1		61	GO:0030003	cellular cation homeostasis		1.33E-08	9.69E-07	8.70E-06	5.93E-05	23	734		6.013855535			61	GO:0051707	response to other organism		1.81E-05	8.72E-04	7.48E-03	5.40E-02	19	1604		3.059433714
MS4A7	SRA1		62	GO:0031347	regulation of defense response		1.35E-08	9.69E-07	8.70E-06	6.02E-05	25	862		6.013855535			62	GO:0043207	response to external biotic stimulus		1.84E-05	8.72E-04	7.48E-03	5.49E-02	19	1606		3.059433714
SERPINB1	RPS15		63	GO:0048245	eosinophil chemotaxis		1.37E-08	9.69E-07	8.70E-06	6.10E-05	6	22		6.013855535			63	GO:0002444	myeloid leukocyte mediated immunity		1.86E-05	8.72E-04	7.48E-03	5.55E-02	11	568		3.059433714
OAF	MT-CYB		64	GO:0002263	cell activation involved in immune response		1.40E-08	9.75E-07	8.76E-06	6.24E-05	23	736		6.010950844			64	GO:0031100	animal organ regeneration		1.87E-05	8.72E-04	7.48E-03	5.58E-02	5	80		3.059433714
COQ2	NAP1L4		65	GO:0019220	regulation of phosphate metabolic process		1.49E-08	1.01E-06	9.04E-06	6.64E-05	40	1994		5.997402019			65	GO:0009205	purine ribonucleoside triphosphate metabolic process		2.10E-05	9.44E-04	8.10E-03	6.26E-02	7	206		3.025120027
PTPN1	MT-ND1		66	GO:0051174	regulation of phosphorus metabolic process		1.51E-08	1.01E-06	9.04E-06	6.73E-05	40	1995		5.997402019			66	GO:0002709	regulation of T cell mediated immunity		2.11E-05	9.44E-04	8.10E-03	6.30E-02	5	82		3.025120027
TSPAN3	DDX5		67	GO:0090087	regulation of peptide transport		1.51E-08	1.01E-06	9.04E-06	6.74E-05	25	867		5.997402019			67	GO:0042493	response to drug		2.14E-05	9.44E-04	8.10E-03	6.40E-02	16	1194		3.025120027
STEAP3	ATP5E		68	GO:0055076	transition metal ion homeostasis		1.62E-08	1.06E-06	9.51E-06	7.20E-05	11	143		5.97510404			68	GO:0051493	regulation of cytoskeleton organization		2.15E-05	9.44E-04	8.10E-03	6.42E-02	11	577		3.025120027
PAPSS2	CST7		69	GO:0070201	regulation of establishment of protein localization		1.77E-08	1.15E-06	1.03E-05	7.90E-05	25	874		5.941194513			69	GO:0042981	regulation of apoptotic process		2.21E-05	9.58E-04	8.22E-03	6.61E-02	20	1779		3.01858916
ADAM19	ATP6V0E1		70	GO:0006873	cellular ion homeostasis		1.89E-08	1.20E-06	1.08E-05	8.41E-05	23	748		5.920095532			70	GO:0014070	response to organic cyclic compound		2.32E-05	9.76E-04	8.38E-03	6.92E-02	15	1067		3.010372229
CHN2	CSF2RA		71	GO:0032103	positive regulation of response to external stimulus		2.04E-08	1.28E-06	1.15E-05	9.08E-05	22	689		5.893129456			71	GO:0009607	response to biotic stimulus		2.32E-05	9.76E-04	8.38E-03	6.93E-02	19	1633		3.010372229
SLC39A8	IFI30		72	GO:0043085	positive regulation of catalytic activity		2.10E-08	1.30E-06	1.17E-05	9.36E-05	35	1611		5.886056648			72	GO:0009142	nucleoside triphosphate biosynthetic process		2.37E-05	9.85E-04	8.45E-03	7.09E-02	7	210		3.00678428
FAR2	FLNA		73	GO:0071347	cellular response to interleukin-1		2.26E-08	1.38E-06	1.24E-05	1.01E-04	12	184		5.859806321			73	GO:0009636	response to toxic substance		2.44E-05	9.98E-04	8.56E-03	7.28E-02	11	585		3.0009565
MT1E	HMOX1		74	GO:1904951	positive regulation of establishment of protein localization		2.56E-08	1.54E-06	1.39E-05	1.14E-04	19	521		5.811634074			74	GO:0009199	ribonucleoside triphosphate metabolic process		2.60E-05	1.05E-03	9.00E-03	7.76E-02	7	213		2.979224512
KLHL5	MALT1		75	GO:0072507	divalent inorganic cation homeostasis		3.12E-08	1.85E-06	1.66E-05	1.39E-04	20	585		5.732124581			75	GO:0009144	purine nucleoside triphosphate metabolic process		2.84E-05	1.12E-03	9.61E-03	8.49E-02	7	216		2.950781977
PCK2	ARPC5		76	GO:0071396	cellular response to lipid		4.01E-08	2.35E-06	2.11E-05	1.79E-04	21	654		5.628932138			76	GO:0043312	neutrophil degranulation		2.85E-05	1.12E-03	9.61E-03	8.51E-02	10	488		2.950781977
LYRM1	CD83		77	GO:0072677	eosinophil migration		4.12E-08	2.38E-06	2.14E-05	1.84E-04	6	26		5.622875958			77	GO:0010941	regulation of cell death		2.89E-05	1.12E-03	9.62E-03	8.63E-02	21	1969		2.950394387
CD24	HLA-DPB1		78	GO:0055082	cellular chemical homeostasis		5.46E-08	3.10E-06	2.78E-05	2.43E-04	25	926		5.508498234			78	GO:0002283	neutrophil activation involved in immune response		3.00E-05	1.15E-03	9.86E-03	8.97E-02	10	491		2.93930216
ST6GAL1	HMG20B		79	GO:0042127	regulation of cell population proliferation		5.50E-08	3.10E-06	2.78E-05	2.45E-04	38	1921		5.508498234			79	GO:0051092	positive regulation of NF-kappaB transcription factor activity		3.11E-05	1.18E-03	1.01E-02	9.28E-02	10	493		2.929962133
PRKCB1	GNAI2		80	GO:0002548	monocyte chemotaxis		5.66E-08	3.14E-06	2.82E-05	2.52E-04	8	68		5.502932064			80	GO:0061025	membrane fusion		3.55E-05	1.32E-03	1.13E-02	1.06E-01	15	1107		2.880744111
FGR	UBA6		81	GO:0043410	positive regulation of MAPK cascade		5.71E-08	3.14E-06	2.82E-05	2.54E-04	20	607		5.502932064			81	GO:1901700	response to oxygen-containing compound		3.57E-05	1.32E-03	1.13E-02	1.07E-01	20	1839		2.880744111
HS.413494	RPL28		82	GO:0033993	response to lipid		5.92E-08	3.22E-06	2.89E-05	2.64E-04	26	999		5.49241396			82	GO:0042119	neutrophil activation		3.62E-05	1.32E-03	1.13E-02	1.08E-01	10	502		2.879755204
AKR1B1	FAM129A		83	GO:0072503	cellular divalent inorganic cation homeostasis		7.77E-08	4.17E-06	3.74E-05	3.46E-04	19	559		5.379968105			83	GO:0072594	establishment of protein localization to organelle		3.68E-05	1.33E-03	1.14E-02	1.10E-01	11	612		2.877784122
LRRC25	AOC1		84	GO:0001819	positive regulation of cytokine production		9.44E-08	5.01E-06	4.50E-05	4.21E-04	18	508		5.30033568			84	GO:0034330	cell junction organization		3.73E-05	1.33E-03	1.14E-02	1.11E-01	8	309		2.877784122
C1QA	RHOB		85	GO:0050865	regulation of cell activation		9.91E-08	5.14E-06	4.61E-05	4.41E-04	21	690		5.289374985			85	GO:0002446	neutrophil mediated immunity		3.87E-05	1.36E-03	1.17E-02	1.16E-01	10	506		2.866141875
IMPDH2			86	GO:0050776	regulation of immune response		9.92E-08	5.14E-06	4.61E-05	4.42E-04	28	1170		5.289374985			86	GO:0036230	granulocyte activation		4.00E-05	1.39E-03	1.19E-02	1.20E-01	10	508		2.8569852
CFLAR			87	GO:0071216	cellular response to biotic stimulus		1.02E-07	5.20E-06	4.67E-05	4.53E-04	13	254		5.283746174			87	GO:0002699	positive regulation of immune effector process		5.85E-05	2.01E-03	1.72E-02	1.75E-01	7	242		2.697236292
NME1			88	GO:0009611	response to wounding		1.04E-07	5.27E-06	4.73E-05	4.64E-04	22	756		5.278189385			88	GO:0007015	actin filament organization		5.93E-05	2.01E-03	1.73E-02	1.77E-01	9	427		2.696587929
MATK			89	GO:0070555	response to interleukin-1		1.08E-07	5.40E-06	4.85E-05	4.81E-04	12	212		5.267365032			89	GO:0071801	regulation of podosome assembly		6.01E-05	2.02E-03	1.73E-02	1.79E-01	3	19		2.695509472
STS-1			90	GO:0051223	regulation of protein transport		1.12E-07	5.54E-06	4.98E-05	4.99E-04	23	825		5.256255121			90	GO:0043122	regulation of I-kappaB kinase/NF-kappaB signaling		6.32E-05	2.10E-03	1.80E-02	1.89E-01	7	245		2.678194516
PAICS			91	GO:0002684	positive regulation of immune system process		1.48E-07	7.24E-06	6.50E-05	6.59E-04	29	1268		5.140381421			91	GO:0030155	regulation of cell adhesion		6.91E-05	2.25E-03	1.93E-02	2.06E-01	12	777		2.647624505
STOM			92	GO:0043065	positive regulation of apoptotic process		1.50E-07	7.24E-06	6.50E-05	6.66E-04	22	772		5.140381421			92	GO:0006614	SRP-dependent cotranslational protein targeting to membrane		6.94E-05	2.25E-03	1.93E-02	2.07E-01	5	105		2.647624505
NPC1			93	GO:0070371	ERK1 and ERK2 cascade		1.63E-07	7.80E-06	7.00E-05	7.25E-04	15	362		5.108072466			93	GO:0031667	response to nutrient levels		7.10E-05	2.25E-03	1.93E-02	2.12E-01	10	544		2.647046088
C1QBP			94	GO:0046903	secretion		1.66E-07	7.87E-06	7.07E-05	7.40E-04	36	1835		5.10380459			94	GO:0048870	cell motility		7.17E-05	2.25E-03	1.93E-02	2.14E-01	20	1932		2.647046088
IARS			95	GO:0050727	regulation of inflammatory response		1.76E-07	8.24E-06	7.40E-05	7.83E-04	16	417		5.084178212			95	GO:0051674	localization of cell		7.17E-05	2.25E-03	1.93E-02	2.14E-01	20	1932		2.647046088
PRNP			96	GO:0043068	positive regulation of programmed cell death		1.82E-07	8.46E-06	7.60E-05	8.13E-04	22	781		5.072424345			96	GO:0045087	innate immune response		7.57E-05	2.36E-03	2.02E-02	2.26E-01	14	1045		2.627824714
LFNG			97	GO:0050866	negative regulation of cell activation		1.87E-07	8.59E-06	7.71E-05	8.33E-04	12	223		5.066057397			97	GO:0016050	vesicle organization		7.78E-05	2.40E-03	2.06E-02	2.32E-01	19	1784		2.620513186
NOD2			98	GO:0055086	nucleobase-containing small molecule metabolic process		2.17E-07	9.87E-06	8.86E-05	9.68E-04	22	789		5.005594853			98	GO:0000028	ribosomal small subunit assembly		8.20E-05	2.45E-03	2.10E-02	2.45E-01	3	21		2.611011215
LILRA3			99	GO:1901698	response to nitrogen compound		2.34E-07	1.05E-05	9.46E-05	1.04E-03	28	1220		4.977159389			99	GO:0097190	apoptotic signaling pathway		8.20E-05	2.45E-03	2.10E-02	2.45E-01	11	669		2.611011215
LOC642755			100	GO:0005975	carbohydrate metabolic process		2.37E-07	1.05E-05	9.46E-05	1.05E-03	20	663		4.977159389			100	GO:0051017	actin filament bundle assembly		8.25E-05	2.45E-03	2.10E-02	2.46E-01	6	176		2.611011215
TNFRSF1B			101	GO:0034612	response to tumor necrosis factor		2.40E-07	1.06E-05	9.47E-05	1.07E-03	14	322		4.97674754			101	GO:0006613	cotranslational protein targeting to membrane		8.29E-05	2.45E-03	2.10E-02	2.47E-01	5	109		2.611011215
MYOF			102	GO:0051222	positive regulation of protein transport		2.42E-07	1.06E-05	9.47E-05	1.08E-03	17	483		4.97674754			102	GO:0001913	T cell mediated cytotoxicity		8.55E-05	2.50E-03	2.15E-02	2.55E-01	4	57		2.601712695
PRKCB			103	GO:0002790	peptide secretion		2.47E-07	1.07E-05	9.59E-05	1.10E-03	21	729		4.971428747			103	GO:0061572	actin filament bundle organization		9.34E-05	2.71E-03	2.32E-02	2.79E-01	6	180		2.56735134
TOMM40			104	GO:0071346	cellular response to interferon-gamma		2.82E-07	1.21E-05	1.08E-04	1.26E-03	11	189		4.917933066			104	GO:0006754	ATP biosynthetic process		9.63E-05	2.75E-03	2.36E-02	2.88E-01	6	181		2.561299467
BID			105	GO:0010941	regulation of cell death		3.15E-07	1.34E-05	1.20E-04	1.40E-03	37	1969		4.873868593			105	GO:0071963	establishment or maintenance of cell polarity regulating cell shape		9.77E-05	2.75E-03	2.36E-02	2.92E-01	2	4		2.561299467
EFTUD1			106	GO:0006882	cellular zinc ion homeostasis		3.27E-07	1.37E-05	1.23E-04	1.46E-03	6	36		4.862329463			106	GO:0002824	positive regulation of adaptive immune response based on somatic recombination of immune receptors built from immunoglobulin superfamily domains		9.83E-05	2.75E-03	2.36E-02	2.94E-01	5	113		2.561299467
FGR			107	GO:0009306	protein secretion		3.53E-07	1.47E-05	1.32E-04	1.57E-03	20	680		4.834162375			107	GO:0043069	negative regulation of programmed cell death		9.84E-05	2.75E-03	2.36E-02	2.94E-01	14	1071		2.561299467
CCL2			108	GO:0042060	wound healing		3.55E-07	1.47E-05	1.32E-04	1.58E-03	19	617		4.834162375			108	GO:0007155	cell adhesion		1.02E-04	2.80E-03	2.41E-02	3.03E-01	17	1509		2.552221991
CD97			109	GO:0035592	establishment of protein localization to extracellular region		3.61E-07	1.48E-05	1.33E-04	1.61E-03	20	681		4.830619505			109	GO:0006518	peptide metabolic process		1.03E-04	2.80E-03	2.41E-02	3.07E-01	13	940		2.552221991
SLC7A7			110	GO:0046916	cellular transition metal ion homeostasis		3.65E-07	1.48E-05	1.33E-04	1.63E-03	9	118		4.830031826			110	GO:2000116	regulation of cysteine-type endopeptidase activity		1.03E-04	2.80E-03	2.41E-02	3.08E-01	7	265		2.552221991
TMEM51			111	GO:0010043	response to zinc ion		3.71E-07	1.49E-05	1.34E-04	1.65E-03	7	59		4.827397069			111	GO:0022610	biological adhesion		1.08E-04	2.87E-03	2.46E-02	3.21E-01	17	1516		2.542420853
EFTUD1			112	GO:0071692	protein localization to extracellular region		4.25E-07	1.69E-05	1.52E-04	1.89E-03	20	688		4.77237035			112	GO:0051640	organelle localization		1.08E-04	2.87E-03	2.46E-02	3.24E-01	13	945		2.542420853
ADCY3			113	GO:0055069	zinc ion homeostasis		4.57E-07	1.80E-05	1.62E-04	2.04E-03	6	38		4.744004273			113	GO:0071800	podosome assembly		1.09E-04	2.87E-03	2.46E-02	3.24E-01	3	23		2.542420853
SLC31A1			114	GO:0002446	neutrophil mediated immunity		4.63E-07	1.81E-05	1.63E-04	2.06E-03	17	506		4.742561433			114	GO:0043123	positive regulation of I-kappaB kinase/NF-kappaB signaling		1.12E-04	2.93E-03	2.51E-02	3.34E-01	6	186		2.53313238
FKBP5			115	GO:0070664	negative regulation of leukocyte proliferation		5.13E-07	1.99E-05	1.79E-04	2.29E-03	8	90		4.70158362			115	GO:0046903	secretion		1.13E-04	2.93E-03	2.52E-02	3.38E-01	19	1835		2.532687937
KCTD12			116	GO:0006935	chemotaxis		5.21E-07	2.00E-05	1.80E-04	2.32E-03	20	697		4.699187206			116	GO:0002819	regulation of adaptive immune response		1.15E-04	2.93E-03	2.52E-02	3.44E-01	6	187		2.532687937
ACVRL1			117	GO:0070374	positive regulation of ERK1 and ERK2 cascade		5.36E-07	2.03E-05	1.83E-04	2.39E-03	12	246		4.691862621			117	GO:0002708	positive regulation of lymphocyte mediated immunity		1.16E-04	2.93E-03	2.52E-02	3.46E-01	5	117		2.532687937
RAB32			118	GO:0022900	electron transport chain		5.48E-07	2.03E-05	1.83E-04	2.44E-03	11	202		4.691862621			118	GO:0055114	oxidation-reduction process		1.18E-04	2.93E-03	2.52E-02	3.52E-01	15	1231		2.532687937
DCUN1D3			119	GO:0002793	positive regulation of peptide secretion		5.51E-07	2.03E-05	1.83E-04	2.46E-03	14	345		4.691862621			119	GO:0009991	response to extracellular stimulus		1.19E-04	2.93E-03	2.52E-02	3.54E-01	10	579		2.532687937
SEL1L3			120	GO:0070372	regulation of ERK1 and ERK2 cascade		5.51E-07	2.03E-05	1.83E-04	2.46E-03	14	345		4.691862621			120	GO:0032940	secretion by cell		1.19E-04	2.93E-03	2.52E-02	3.55E-01	18	1683		2.532687937
GK			121	GO:0048585	negative regulation of response to stimulus		5.54E-07	2.03E-05	1.83E-04	2.47E-03	36	1928		4.691862621			121	GO:0001912	positive regulation of leukocyte mediated cytotoxicity		1.19E-04	2.93E-03	2.52E-02	3.55E-01	4	62		2.532687937
PAICS			122	GO:0042330	taxis		5.57E-07	2.03E-05	1.83E-04	2.48E-03	20	700		4.691862621			122	GO:0000184	nuclear-transcribed mRNA catabolic process, nonsense-mediated decay		1.31E-04	3.17E-03	2.72E-02	3.90E-01	5	120		2.499214827
STX11			123	GO:0000165	MAPK cascade		5.63E-07	2.04E-05	1.83E-04	2.51E-03	25	1048		4.690582774			123	GO:0045047	protein targeting to ER		1.31E-04	3.17E-03	2.72E-02	3.90E-01	5	120		2.499214827
BOLA3			124	GO:0006753	nucleoside phosphate metabolic process		5.82E-07	2.09E-05	1.88E-04	2.59E-03	20	702		4.67943832			124	GO:0046686	response to cadmium ion		1.35E-04	3.24E-03	2.78E-02	4.02E-01	4	64		2.48945499
CD84			125	GO:0046686	response to cadmium ion		6.53E-07	2.33E-05	2.09E-04	2.91E-03	7	64		4.633577043			125	GO:0032956	regulation of actin cytoskeleton organization		1.36E-04	3.24E-03	2.78E-02	4.06E-01	8	372		2.48945499
LDHB			126	GO:0071356	cellular response to tumor necrosis factor		6.58E-07	2.33E-05	2.09E-04	2.93E-03	13	299		4.633577043			126	GO:0009206	purine ribonucleoside triphosphate biosynthetic process		1.37E-04	3.24E-03	2.78E-02	4.09E-01	6	193		2.48945499
TREM1			127	GO:0010243	response to organonitrogen compound		6.77E-07	2.37E-05	2.13E-04	3.02E-03	26	1133		4.624519285			127	GO:1902600	proton transmembrane transport		1.39E-04	3.24E-03	2.78E-02	4.15E-01	7	278		2.48945499
UPP1			128	GO:0023014	signal transduction by protein phosphorylation		6.94E-07	2.42E-05	2.17E-04	3.09E-03	25	1060		4.61690307			128	GO:0098542	defense response to other organism		1.40E-04	3.24E-03	2.78E-02	4.17E-01	15	1250		2.48945499
SLC7A8			129	GO:0010038	response to metal ion		7.22E-07	2.49E-05	2.24E-04	3.22E-03	15	407		4.603103551			129	GO:0009145	purine nucleoside triphosphate biosynthetic process		1.41E-04	3.24E-03	2.78E-02	4.21E-01	6	194		2.48945499
MTSS1			130	GO:0034341	response to interferon-gamma		7.32E-07	2.51E-05	2.25E-04	3.26E-03	11	208		4.600326279			130	GO:0046677	response to antibiotic		1.41E-04	3.24E-03	2.78E-02	4.21E-01	8	374		2.48945499
TLR8			131	GO:0002791	regulation of peptide secretion		7.47E-07	2.54E-05	2.28E-04	3.33E-03	18	585		4.594824454			131	GO:0007249	I-kappaB kinase/NF-kappaB signaling		1.49E-04	3.39E-03	2.90E-02	4.43E-01	7	281		2.470441327
AOAH			132	GO:0070663	regulation of leukocyte proliferation		7.85E-07	2.65E-05	2.38E-04	3.50E-03	12	255		4.577082019			132	GO:0072599	establishment of protein localization to endoplasmic reticulum		1.52E-04	3.44E-03	2.96E-02	4.55E-01	5	124		2.462936857
GTF3A			133	GO:0048247	lymphocyte chemotaxis		8.09E-07	2.69E-05	2.42E-04	3.60E-03	7	66		4.569763647			133	GO:0035690	cellular response to drug		1.56E-04	3.50E-03	3.00E-02	4.65E-01	9	485		2.456304368
DDX21			134	GO:0019400	alditol metabolic process		8.10E-07	2.69E-05	2.42E-04	3.61E-03	5	23		4.569763647			134	GO:0006413	translational initiation		1.57E-04	3.51E-03	3.01E-02	4.70E-01	6	198		2.455064234
FER1L3			135	GO:0043408	regulation of MAPK cascade		8.75E-07	2.89E-05	2.59E-04	3.90E-03	22	857		4.539553216			135	GO:0009201	ribonucleoside triphosphate biosynthetic process		1.62E-04	3.54E-03	3.04E-02	4.83E-01	6	199		2.451119437
DHRS9			136	GO:0008285	negative regulation of cell population proliferation		9.09E-07	2.98E-05	2.67E-04	4.05E-03	22	859		4.525929497			136	GO:0150105	protein localization to cell-cell junction		1.62E-04	3.54E-03	3.04E-02	4.85E-01	2	5		2.451119437
SPN			137	GO:0055114	oxidation-reduction process		9.62E-07	3.13E-05	2.81E-04	4.28E-03	27	1231		4.504872119			137	GO:0071504	cellular response to heparin		1.62E-04	3.54E-03	3.04E-02	4.85E-01	2	5		2.451119437
NCF1			138	GO:0071674	mononuclear cell migration		9.89E-07	3.19E-05	2.87E-04	4.40E-03	8	98		4.495937117			138	GO:0140352	export from cell		1.69E-04	3.63E-03	3.12E-02	5.05E-01	18	1731		2.439615077
SLC3A2			139	GO:0051050	positive regulation of transport		1.00E-06	3.22E-05	2.89E-04	4.47E-03	26	1157		4.49268396			139	GO:0002456	T cell mediated immunity		1.70E-04	3.63E-03	3.12E-02	5.09E-01	5	127		2.439615077
RPS6KA1			140	GO:0050729	positive regulation of inflammatory response		1.06E-06	3.38E-05	3.03E-04	4.73E-03	10	173		4.471468939			140	GO:0097435	supramolecular fiber organization		1.70E-04	3.63E-03	3.12E-02	5.09E-01	11	727		2.439615077
CD86			141	GO:0140352	export from cell		1.17E-06	3.69E-05	3.31E-04	5.20E-03	33	1731		4.433444669			141	GO:0051091	positive regulation of DNA-binding transcription factor activity		1.77E-04	3.74E-03	3.21E-02	5.27E-01	10	608		2.427244535
LPAR1			142	GO:0050714	positive regulation of protein secretion		1.18E-06	3.70E-05	3.32E-04	5.26E-03	13	315		4.431563586			142	GO:0046700	heterocycle catabolic process		1.96E-04	4.13E-03	3.54E-02	5.86E-01	10	616		2.384470776
BOLA3			143	GO:1903557	positive regulation of tumor necrosis factor superfamily cytokine production		1.25E-06	3.88E-05	3.48E-04	5.55E-03	8	101		4.411392195			143	GO:0044270	cellular nitrogen compound catabolic process		1.99E-04	4.15E-03	3.56E-02	5.94E-01	10	617		2.381847267
UQCRC1			144	GO:0008284	positive regulation of cell population proliferation		1.28E-06	3.94E-05	3.54E-04	5.68E-03	25	1096		4.404173223			144	GO:0016477	cell migration		2.04E-04	4.23E-03	3.63E-02	6.09E-01	18	1757		2.373865021
NDUFB9			145	GO:0050708	regulation of protein secretion		1.29E-06	3.95E-05	3.55E-04	5.73E-03	17	545		4.403183064			145	GO:0006612	protein targeting to membrane		2.28E-04	4.66E-03	4.00E-02	6.80E-01	6	212		2.33170729
GART			146	GO:0035690	cellular response to drug		1.30E-06	3.96E-05	3.55E-04	5.81E-03	16	485		4.40263395			146	GO:0000956	nuclear-transcribed mRNA catabolic process		2.28E-04	4.66E-03	4.00E-02	6.80E-01	6	212		2.33170729
TMEM147			147	GO:0002237	response to molecule of bacterial origin		1.31E-06	3.96E-05	3.55E-04	5.82E-03	14	371		4.40263395			147	GO:0009611	response to wounding		2.39E-04	4.85E-03	4.16E-02	7.13E-01	11	756		2.313989709
MST4			148	GO:0043299	leukocyte degranulation		1.32E-06	3.97E-05	3.57E-04	5.88E-03	17	546		4.401209493			148	GO:0071503	response to heparin		2.43E-04	4.90E-03	4.21E-02	7.25E-01	2	6		2.309715297
DKC1			149	GO:0031349	positive regulation of defense response		1.53E-06	4.58E-05	4.11E-04	6.82E-03	17	552		4.339608902			149	GO:0031343	positive regulation of cell killing		2.49E-04	4.99E-03	4.28E-02	7.43E-01	4	75		2.302247726
ME1			150	GO:0006812	cation transport		1.59E-06	4.72E-05	4.23E-04	7.07E-03	29	1423		4.326518303			150	GO:0051094	positive regulation of developmental process		2.63E-04	5.23E-03	4.48E-02	7.84E-01	17	1633		2.2817475
PFDN1			151	GO:0032880	regulation of protein localization		1.64E-06	4.84E-05	4.35E-04	7.31E-03	26	1188		4.315244378			151	GO:0050792	regulation of viral process		2.65E-04	5.24E-03	4.49E-02	7.90E-01	6	218		2.281083314
CHN2			152	GO:0007155	cell adhesion		1.69E-06	4.95E-05	4.45E-04	7.53E-03	30	1509		4.305307074			152	GO:0055076	transition metal ion homeostasis		2.96E-04	5.81E-03	4.98E-02	8.83E-01	5	143		2.236197776
CCL3			153	GO:0071219	cellular response to molecule of bacterial origin		1.73E-06	5.00E-05	4.49E-04	7.69E-03	11	227		4.300856313			153	GO:0043066	negative regulation of apoptotic process		2.99E-04	5.81E-03	4.98E-02	8.94E-01	13	1048		2.236197776
BOLA2			154	GO:0002275	myeloid cell activation involved in immune response		1.73E-06	5.00E-05	4.49E-04	7.70E-03	17	557		4.300856313			154	GO:0060548	negative regulation of cell death		2.99E-04	5.81E-03	4.98E-02	8.94E-01	14	1192		2.236197776
IL6			155	GO:0022610	biological adhesion		1.86E-06	5.31E-05	4.77E-04	8.27E-03	30	1516		4.274905479			155	GO:0097193	intrinsic apoptotic signaling pathway		3.10E-04	5.97E-03	5.12E-02	9.25E-01	7	317		2.224171186
SMPDL3A			156	GO:0032940	secretion by cell		1.86E-06	5.31E-05	4.77E-04	8.28E-03	32	1683		4.274905479			156	GO:0009165	nucleotide biosynthetic process		3.25E-04	6.21E-03	5.33E-02	9.69E-01	8	423		2.206628751
SEPN1			157	GO:0050673	epithelial cell proliferation		1.94E-06	5.49E-05	4.93E-04	8.62E-03	16	500		4.260269471			157	GO:0042110	T cell activation		3.31E-04	6.29E-03	5.40E-02	9.88E-01	9	537		2.201073261
PGAM4			158	GO:0009117	nucleotide metabolic process		2.05E-06	5.79E-05	5.20E-04	9.14E-03	19	694		4.237621571			158	GO:0002705	positive regulation of leukocyte mediated immunity		3.36E-04	6.35E-03	5.44E-02	1.00E+00	5	147		2.197568374
ATP1A1			159	GO:0042981	regulation of apoptotic process		2.13E-06	5.96E-05	5.36E-04	9.48E-03	33	1779		4.224462365			159	GO:0000056	ribosomal small subunit export from nucleus		3.39E-04	6.35E-03	5.45E-02	1.00E+00	2	7		2.197157887
S100A8			160	GO:0044262	cellular carbohydrate metabolic process		2.33E-06	6.50E-05	5.83E-04	1.04E-02	13	335		4.187287133			160	GO:1901293	nucleoside phosphate biosynthetic process		3.40E-04	6.35E-03	5.45E-02	1.00E+00	8	426		2.197157887
PTEN			161	GO:0036230	granulocyte activation		2.38E-06	6.50E-05	5.84E-04	1.06E-02	16	508		4.186953035			161	GO:0055086	nucleobase-containing small molecule metabolic process		3.44E-04	6.38E-03	5.47E-02	1.00E+00	11	789		2.195111255
GPER			162	GO:0071417	cellular response to organonitrogen compound		2.38E-06	6.50E-05	5.84E-04	1.06E-02	19	701		4.186953035			162	GO:0032970	regulation of actin filament-based process		3.51E-04	6.39E-03	5.48E-02	1.00E+00	8	428		2.194635093
TXNRD1			163	GO:0042116	macrophage activation		2.38E-06	6.50E-05	5.84E-04	1.06E-02	8	110		4.186953035			163	GO:0031099	regeneration		3.53E-04	6.39E-03	5.48E-02	1.00E+00	6	230		2.194635093
GCNT3			164	GO:0022407	regulation of cell-cell adhesion		2.51E-06	6.81E-05	6.12E-04	1.12E-02	15	450		4.16678912			164	GO:0002703	regulation of leukocyte mediated immunity		3.53E-04	6.39E-03	5.48E-02	1.00E+00	6	230		2.194635093
AHCY			165	GO:0050764	regulation of phagocytosis		2.55E-06	6.88E-05	6.17E-04	1.14E-02	8	111		4.162664132			165	GO:0046596	regulation of viral entry into host cell		3.55E-04	6.39E-03	5.48E-02	1.00E+00	3	34		2.194635093
LOC647030			166	GO:0002694	regulation of leukocyte activation		2.67E-06	7.17E-05	6.44E-04	1.19E-02	18	640		4.144420277			166	GO:0045664	regulation of neuron differentiation		3.55E-04	6.39E-03	5.48E-02	1.00E+00	11	792		2.194635093
MCL1			167	GO:0009259	ribonucleotide metabolic process		2.72E-06	7.22E-05	6.48E-04	1.21E-02	17	576		4.141583122			167	GO:0070972	protein localization to endoplasmic reticulum		3.57E-04	6.39E-03	5.48E-02	1.00E+00	5	149		2.194635093
HS.197143			168	GO:0014070	response to organic cyclic compound		2.72E-06	7.22E-05	6.48E-04	1.21E-02	24	1067		4.141583122			168	GO:0043903	regulation of symbiosis, encompassing mutualism through parasitism		3.69E-04	6.56E-03	5.63E-02	1.00E+00	6	232		2.182963774
SYK			169	GO:0032944	regulation of mononuclear cell proliferation		2.96E-06	7.81E-05	7.01E-04	1.32E-02	11	240		4.107404577			169	GO:1901361	organic cyclic compound catabolic process		3.74E-04	6.61E-03	5.67E-02	1.00E+00	10	668		2.179798541
C17ORF96			170	GO:0043067	regulation of programmed cell death		3.13E-06	8.21E-05	7.38E-04	1.40E-02	33	1811		4.085445301			170	GO:0046034	ATP metabolic process		3.87E-04	6.81E-03	5.84E-02	1.00E+00	7	329		2.16717187
LOC345041			171	GO:0002695	negative regulation of leukocyte activation		3.28E-06	8.50E-05	7.64E-04	1.46E-02	10	196		4.070376748			171	GO:0043603	cellular amide metabolic process		3.95E-04	6.90E-03	5.92E-02	1.00E+00	14	1225		2.161465729
KIAA0528			172	GO:0071280	cellular response to copper ion		3.28E-06	8.50E-05	7.64E-04	1.46E-02	5	30		4.070376748			172	GO:0006119	oxidative phosphorylation		4.03E-04	7.00E-03	6.01E-02	1.00E+00	5	153		2.154653863
C15ORF48			173	GO:0072676	lymphocyte migration		3.32E-06	8.51E-05	7.64E-04	1.48E-02	8	115		4.070172519			173	GO:0006886	intracellular protein transport		4.08E-04	7.05E-03	6.04E-02	1.00E+00	16	1536		2.152119003
SLC5A3			174	GO:0019693	ribose phosphate metabolic process		3.34E-06	8.51E-05	7.64E-04	1.49E-02	17	585		4.070172519			174	GO:0007163	establishment or maintenance of cell polarity		4.13E-04	7.10E-03	6.09E-02	1.00E+00	6	237		2.1490476
PKD2			175	GO:0009636	response to toxic substance		3.34E-06	8.51E-05	7.64E-04	1.49E-02	17	585		4.070172519			175	GO:1903318	negative regulation of protein maturation		4.21E-04	7.15E-03	6.13E-02	1.00E+00	3	36		2.145876218
TNS3			176	GO:0070661	leukocyte proliferation		3.54E-06	8.96E-05	8.05E-04	1.58E-02	13	348		4.04759506			176	GO:0010955	negative regulation of protein processing		4.21E-04	7.15E-03	6.13E-02	1.00E+00	3	36		2.145876218
PILRA			177	GO:0045785	positive regulation of cell adhesion		3.74E-06	9.41E-05	8.45E-04	1.67E-02	15	465		4.026502691			177	GO:1903900	regulation of viral life cycle		4.28E-04	7.19E-03	6.17E-02	1.00E+00	5	155		2.143391932
MPRIP			178	GO:0050778	positive regulation of immune response		3.82E-06	9.56E-05	8.59E-04	1.70E-02	22	938		4.019360433			178	GO:0051960	regulation of nervous system development		4.29E-04	7.19E-03	6.17E-02	1.00E+00	13	1088		2.143391932
RHBDD2			179	GO:0050715	positive regulation of cytokine secretion		3.99E-06	9.93E-05	8.92E-04	1.78E-02	9	157		4.003094489			179	GO:0043281	regulation of cysteine-type endopeptidase activity involved in apoptotic process		4.32E-04	7.21E-03	6.19E-02	1.00E+00	6	239		2.142004504
BID			180	GO:0050863	regulation of T cell activation		4.27E-06	1.06E-04	9.48E-04	1.90E-02	13	354		3.976336082			180	GO:0015985	energy coupled proton transport, down electrochemical gradient		4.41E-04	7.27E-03	6.24E-02	1.00E+00	5	156		2.138226703
TUFM			181	GO:0032945	negative regulation of mononuclear cell proliferation		4.53E-06	1.10E-04	9.85E-04	2.02E-02	7	85		3.959793372			181	GO:0015986	ATP synthesis coupled proton transport		4.41E-04	7.27E-03	6.24E-02	1.00E+00	5	156		2.138226703
MS4A7			182	GO:0050672	negative regulation of lymphocyte proliferation		4.53E-06	1.10E-04	9.85E-04	2.02E-02	7	85		3.959793372			182	GO:0061476	response to anticoagulant		4.51E-04	7.37E-03	6.32E-02	1.00E+00	2	8		2.132473589
GBP2			183	GO:0010273	detoxification of copper ion		4.53E-06	1.10E-04	9.85E-04	2.02E-02	4	15		3.959793372			183	GO:0007584	response to nutrient		4.52E-04	7.37E-03	6.32E-02	1.00E+00	6	241		2.132473589
IL17RA			184	GO:1990169	stress response to copper ion		4.53E-06	1.10E-04	9.85E-04	2.02E-02	4	15		3.959793372			184	GO:0001910	regulation of leukocyte mediated cytotoxicity		4.59E-04	7.44E-03	6.39E-02	1.00E+00	4	88		2.128310334
TPM1			185	GO:1901653	cellular response to peptide		4.67E-06	1.12E-04	1.01E-03	2.08E-02	14	414		3.949233689			185	GO:0055072	iron ion homeostasis		4.79E-04	7.73E-03	6.63E-02	1.00E+00	4	89		2.112045296
			186	GO:0042110	T cell activation		4.82E-06	1.15E-04	1.04E-03	2.15E-02	16	537		3.937794191			186	GO:0120035	regulation of plasma membrane bounded cell projection organization		4.86E-04	7.80E-03	6.69E-02	1.00E+00	11	822		2.107849722
			187	GO:0061025	membrane fusion		5.10E-06	1.22E-04	1.09E-03	2.27E-02	24	1107		3.915066425			187	GO:0009117	nucleotide metabolic process		5.05E-04	8.06E-03	6.91E-02	1.00E+00	10	694		2.093880542
			188	GO:0050710	negative regulation of cytokine secretion		5.29E-06	1.25E-04	1.13E-03	2.36E-02	7	87		3.901702464			188	GO:0034109	homotypic cell-cell adhesion		5.21E-04	8.27E-03	7.10E-02	1.00E+00	4	91		2.082441979
			189	GO:0042493	response to drug		5.82E-06	1.37E-04	1.23E-03	2.59E-02	25	1194		3.862645889			189	GO:0031344	regulation of cell projection organization		5.38E-04	8.49E-03	7.29E-02	1.00E+00	11	832		2.070938876
			190	GO:0006811	ion transport		6.04E-06	1.42E-04	1.27E-03	2.69E-02	34	1956		3.848936747			190	GO:0050767	regulation of neurogenesis		5.45E-04	8.57E-03	7.35E-02	1.00E+00	12	972		2.067019178
			191	GO:0070098	chemokine-mediated signaling pathway		6.16E-06	1.44E-04	1.29E-03	2.74E-02	7	89		3.842543232			191	GO:0006753	nucleoside phosphate metabolic process		5.52E-04	8.62E-03	7.40E-02	1.00E+00	10	702		2.064391981
			192	GO:0072521	purine-containing compound metabolic process		6.34E-06	1.47E-04	1.32E-03	2.82E-02	17	614		3.832387327			192	GO:1902533	positive regulation of intracellular signal transduction		5.59E-04	8.69E-03	7.46E-02	1.00E+00	13	1119		2.060880282
			193	GO:0002253	activation of immune response		6.53E-06	1.51E-04	1.35E-03	2.91E-02	19	752		3.821598658			193	GO:0006812	cation transport		5.62E-04	8.69E-03	7.46E-02	1.00E+00	15	1423		2.060780364
			194	GO:0019752	carboxylic acid metabolic process		6.91E-06	1.59E-04	1.42E-03	3.08E-02	24	1127		3.799696817			194	GO:0002718	regulation of cytokine production involved in immune response		5.65E-04	8.70E-03	7.47E-02	1.00E+00	4	93		2.060331016
			195	GO:0007159	leukocyte cell-cell adhesion		7.29E-06	1.66E-04	1.49E-03	3.25E-02	13	372		3.779107751			195	GO:2001233	regulation of apoptotic signaling pathway		5.74E-04	8.79E-03	7.54E-02	1.00E+00	8	461		2.056208801
			196	GO:1901699	cellular response to nitrogen compound		7.32E-06	1.66E-04	1.49E-03	3.26E-02	19	758		3.779107751			196	GO:0046598	positive regulation of viral entry into host cell		5.78E-04	8.81E-03	7.56E-02	1.00E+00	2	9		2.054925512
			197	GO:0002831	regulation of response to biotic stimulus		7.46E-06	1.69E-04	1.52E-03	3.32E-02	16	556		3.772884917			197	GO:0034622	cellular protein-containing complex assembly		5.93E-04	8.99E-03	7.72E-02	1.00E+00	14	1276		2.046047117
			198	GO:0061687	detoxification of inorganic compound		7.81E-06	1.76E-04	1.58E-03	3.48E-02	4	17		3.755475488			198	GO:0050863	regulation of T cell activation		5.99E-04	9.04E-03	7.75E-02	1.00E+00	7	354		2.044071843
			199	GO:0098655	cation transmembrane transport		8.13E-06	1.82E-04	1.63E-03	3.62E-02	24	1138		3.740167301			199	GO:0060284	regulation of cell development		6.28E-04	9.42E-03	8.09E-02	1.00E+00	13	1133		2.025764723
			200	GO:0043436	oxoacid metabolic process		8.33E-06	1.85E-04	1.66E-03	3.71E-02	25	1219		3.733063089			200	GO:0002822	regulation of adaptive immune response based on somatic recombination of immune receptors built from immunoglobulin superfamily domains		6.52E-04	9.73E-03	8.35E-02	1.00E+00	5	170		2.011842527
