## Supplementary Table 3 for "Langerhans cells immunocompetency is critical for IDO1-dependent ability to induce tolerogenic T cells"

Literature reviews														Tolerogenic DC signature 1
PubMed ID	29541071	29375543	29520275	29250057	29535726	28521905	29158348	27456849	31330829	23749739	26376898	29067024		ADORA2A
Author	Vendelova et al. 2018	Domogalla et al. 2017	Marin et al. 2018	Obregon et al. 2017	Hasegawa et al. 2018	Horton et al. 2017	Sundblad et al. 2017	Waisman et al. 2016	Molinier-Frenkel et al. 2019	Shurin et al. 2013	Kim et al. 2015	Roy et al. 2017		ALDH1A2
Gene list	ADORA2A	CD80	FASL (FASLG)	FASL (FASLG)	BTLA	CD80	LGALS1	CD70	ARG1	CD103	PRDM1	NRP1		ARG1
	ALDH1A2	CD86	HLA-G	HLA-G	CD80	CD86	LGALS3	CD80	ARG2	CD276		NRP2		ARG2
	CCL5	FASL (FASLG)	HMOX-1	HMOX1	CD86	FASL (FASLG)	LGALS9	CD86	IDO1	IDO1				BTLA
	CD200	HMOX-1	ICOSLG	IDO1	FASL (FASLG)	IDO1		ICOSLG	IDO2	IL-10				CCL5
	PD-L1 (CD274)	IDO1	IDO1	ILT2 (LILRB1)	ICOSLG	IL-10		IDO1	IL4I1	ILT3 (LILRB4)				CD103
	CD83	IL-12	IL-10	ILT4 (LILRB2)	IDO1	PD-L1 (CD274)		IL10	NOS2	ILT4 (LILRB2)				CD200
	HLA-G	IL-6	IL-27	LGALS1	IL-27	TGFB1/TGFB2		IL27	TDO	NOS2				CD274
	IDO1	ILT3 (LILRB4)	IL-35 (EBI3/IL12p35	PD-L1 (CD274)	ILT3	TRAIL (TNFSF10)		PD-L1 (CD274)		PD-L1 (CD274)				CD276
	IL2B	ILT4 (LILRB2)	ILT2 (LILRB1)	PD-L2 (PDCD1LG2)	ILT4			PD-L2 (PDCD1LG2)		PD-L2 (PDCD1LG2)				CD80
	INHBA	PD-L1 (CD274)	ILT3 (LILRB4)		LGALS9			TGFB1/TGFB2		TGFB1/TGFB2				CD83
	ITGB8	PD-L2 (PDCD1LG2)	ILT4 (LILRB2)		PD-L1 (CD274)					VTCN1				CD86
	OPTN	TRAIL (TNFSF10)	NOS2 (iNOS)		PD-L2 (PDCD1LG2)									EBI3
	RELB		PD-L1 (CD274)		THBS1									FASLG
	SLAMF1		TGF-beta		TRAIL (TNFSF10)									GARP
	SLAMF7													GSN
	SOCS2													HLA-G
	TGFB2													HMOX1
	THBS1													ICOSLG
	VEGFA													IDO1
														IDO2
Experimental papers														IL10
PubMed ID	18025190	24792912	28135711	17356132	27731330	28356390	28122045	31248427						IL10RA
Author	Urzainqui et al. 2007	Shouval et al. 2015	Cheng et al. 2017	Boulland et al. 2007	Kimura et al. 2016	Xiao et al. 2017	Liu et al. 2017	Ilarregui et al. 2019						IL10RB
Gene list	SELPLG (CD162/PSGL1)	IL10RA	GSN	IL4I1	LAMTOR1	TBK1	TIPE2	MGL1						IL12A
			IL10RB											IL12p35
														IL27p28
PubMed ID	23149665	20536563	27248166	30926812	28215626	27815442	25661445							IL2B
Author	Albacker et al. 2013	Freeman et al. 2010	Hahn et al. 2016	Kerdidani et al. 2019	Lu et al. 2017	Ousa et al. 2016	Amodio et al. 2015							IL4I1
Gene list	TIM4	TIM4	GARP	WNT1	SOCS1	NRP1	HLA-G							IL6
														INHBA
														ITGB8
														LAMTOR1
														LGALS1
														LGALS3
														LGALS9
														LILRB1
														LILRB2
														LILRB4
														MGL1
														NOS2
														NRP1
														NRP2
														OPTN
														PDCD1LG2
														PRDM1
														RELB
														SELPLG
														SLAMF1
														SLAMF7
														SOCS1
														SOCS2
														TBK1
														TDO
														TGFB1
														TGFB2
														THBS1
														TIM4
														TIPE2
														TNFSF10
														VEGFA
														VTCN1
														WNT1
